# Functional Mapping of the *Trypanosoma cruzi* Serinome by Fluorophosphonate Activity-Based Protein Profiling

**DOI:** 10.64898/2026.07.18.739127

**Authors:** Jaime A. Isern, María Gabriela Mediavilla, Exequiel O.J. Porta, Marcelo L. Merli, María Sol Ballari, Julia A. Cricco, Guillermo R. Labadie, Patrick G. Steel

## Abstract

Serine hydrolases (SHs) constitute one of the largest enzyme superfamilies in eukaryotes, yet their roles in *Trypanosoma cruzi,* the causative agent of Chagas disease, remain largely uncharacterized. Here, we report an activity-based chemoproteomic map of the *T. cruzi* epimastigote serinome by combining genome-informed *in silico* curation with whole-cell activity-based protein profiling (ABPP) using a panel of cell-permeable fluorophosphonate (FP)-alkyne probes. Whole-cell labelling followed by label-free quantitative proteomics (LFQ-MS), identified 37 enriched SH-like proteins, including 35 with conserved or partially conserved catalytic triad/dyad features, spanning lipases, peptidases, esterases, and previously uncharacterized hydrolases. The 35 SHs represent approximately 63 % of the 56 predicted SHs retained after catalytic-site curation. Domain architecture analysis revealed broad structural diversity, while orthologue-based localization data suggested association with multiple subcellular compartments, including glycosomal, mitochondrial, and endosomal localizations. Gene Ontology enrichment highlighted lipid metabolic and catabolic processes as dominant functional themes, and protein-protein interaction network analysis supported functional connectivity among the captured enzymes. Several identified SHs, including oligopeptidase B, prolyl oligopeptidase Tc80, serine carboxypeptidase CPB1, and phospholipase A1 (PLA1) have previously been characterized in trypanosomatids as virulence factors and as mediator of host-pathogen interactions. Together, these findings establish a fluorophosphonate-based chemoproteomic resource for the kinetoplastid community and prioritize probe-accessible active *T. cruzi* SHs for future functional validation and antiparasitic inhibitor discovery.
