## Supplementary Data 1 for "Functional Mapping of the *Trypanosoma cruzi* Serinome by Fluorophosphonate Activity-Based Protein Profiling"

### Sheet: In silico serinome
IN SILICO SEARCH							MANUAL CURATION AND CLASSIFICATION
Gene ID	Product description	Other copies	Fragmented copies	Pfam (Accession:Short Name)	MEROP family	Additional domains identified	Protein sequence length	Catalytic triad/dyad	Fold	Family or Classification	Activity Classification	Additional information
C4B63_23g231	conserved hypothetical protein			N/A	N/A	IPR009003:Peptidase S1, PA clan	199 aa	H49 D83 S149 (GSSGA motif)	β-barrel core fold	Peptidase S1, PA clan	Serine Peptidase	The triad was determinated in alignment with H119 D161 S237 (GNSGS motif) of MER0000264 (subfamily S01B).
C4B63_9g401	conserved hypothetical protein			N/A	N/A	IPR009003:Peptidase S1, PA clan	281 aa	H57 D114 S236 (GMSGA motif)	β-barrel core fold	Peptidase S1, PA clan	Serine Peptidase	The triad was determinated in alignment with H262 D318 S399 (GSSGS motif) of MER0000277 (subfamily S01D).
C4B63_17g44	conserved hypothetical protein			N/A	N/A	IPR009003:Peptidase S1, PA clan	265 aa	not Conserved	β-barrel core fold	Peptidase S1, PA clan	Serine Peptidase	No triad compared with family S01.
C4B63_75g55	conserved hypothetical protein			N/A	N/A	IPR009003:Peptidase S1, PA clan	537 aa	not Conserved	β-barrel core fold	Peptidase S1, PA clan	Serine Peptidase	No triad compared with family S01.
C4B63_48g166	serine/cysteine trypsin-like peptidase			PF13365:Trypsin_2	N/A	N/A	534 aa	not Conserved	β-barrel core fold	Peptidase S1, PA clan	Serine Peptidase	No triad compared with family S01.
C4B63_31g105	signal peptidase type I			PF10502:Peptidase_S26; PF00717:Peptidase_S24	S26	N/A	206 aa	S86 (SGSME motif) H124	β-barrel core fold	Peptidase S26, SF clan	Serine Peptidase	The dyad was determinated in alignment with S56 H96 of MER0000600 (subfamily S26B).
C4B63_13g150	mitochondrial inner membrane signal peptidase			PF10502:Peptidase_S26	N/A	N/A	206 aa	S35 (GRSML motif) K84	β-barrel core fold	Peptidase S26, SF clan	Serine Peptidase	The dyad was determinated in alignment with S91 K146 of MER0000589 (subfamily S26A).
C4B63_10g296	subtilisin-like serine peptidase			PF00082:Peptidase_S8	S08	N/A	1371 aa	D377 H429 N530 S611 (GTSMA motif)	subtilisin-type 3-layer α/β sandwich fold	Peptidase S8, SB clan	Serine Peptidase	The triad was determinated in alignment with D175 H213 N314 S385 of MER0000364 (subfamily S8B).
C4B63_95g13	subtilisin peptidase			PF00082:Peptidase_S8	S08	N/A	1408 aa	D196 H246 N370 S480 (GTSVA motif)	subtilisin-type 3-layer α/β sandwich fold	Peptidase S8, SB clan	Serine Peptidase	The triad was determinated in alignment with D137 H168 N259 S325 of MER0000309 (subfamily S8A).
C4B63_63g37	oligopeptidase b(fragment)			PF00326:Peptidase_S9; PF02897:Peptidase_S9_N	S09	N/A	462 aa (697 aa)	S548 (GGSNG motif) D631 H667	β-propeller fold and α/β hydrolase fold	Peptidase S9, SC clan	Serine Peptidase	This sequence is a fragment, the missing sequence is in C4B63_63g36. The complete sequence was taken from TcCLB.506247.230. The triad was determinated in alignment with S554 D641 H680 of MER0000392 (family S09).
C4B63_6g564	oligopeptidase B-like protein			PF00326:Peptidase_S9; PF02897:Peptidase_S9_N	S09	N/A	903 aa	S629 (GNSAG motif) D717 H758	β-propeller fold and α/β hydrolase fold	Peptidase S9, SC clan	Serine Peptidase	The triad was determinated in alignment with S554 D641 H680 of MER0000392 (family S09).
C4B63_122g16	oligopeptidase b			PF02897:Peptidase_S9_N; PF00326:Peptidase_S9	S09	N/A	715 aa	S563 (GRSAG motif) D648 H683	β-propeller fold and α/β hydrolase fold	Peptidase S9, SC clan	Serine Peptidase	The triad was determinated in alignment with S554 D641 H680 of MER0000392 (family S09).
C4B63_101g15	serine peptidase, Clan SC, Family S9B			PF00326:Peptidase_S9; PF00930:DPPIV_N	S09	N/A	839 aa	S692 (GWSYG motif) D783 H815	β-propeller fold and α/β hydrolase fold	Peptidase S9, SC clan	Serine Peptidase	The triad was determinated in alignment with S554 D641 H680 of MER0000392 (family S09).
C4B63_168g38	serine carboxypeptidase (CBP1)	C4B63_43g7 C4B63_43g8 C4B63_43g9 C4B63_43g10 C4B63_43g11 C4B63_43g12 C4B63_43g13 C4B63_43g14 C4B63_43g15 C4B63_43g16 C4B63_43g17	C4B63_168g39* C4B63_168g40* C4B63_447g1*	PF00450:Peptidase_S10	S10	N/A	466 aa	S182 (GESYG motif) D379 H442	α/β hydrolase fold	Peptidase S10, SC clan	Serine Peptidase	Alignment with S257 D449 H508 of MER0002010 (family S10).
C4B63_6g235	X-pro, dipeptidyl-peptidase,serine peptidase, Clan SC, family S15	C4B63_6g396 C4B63_282g14		PF02129:Peptidase_S15; PF00561:Abhydrolase_1; PF12146:Hydrolase_4; PF00326:Peptidase_S9	N/A	N/A	677 aa	S125 (GKSWG motif) D246 H272	α/β hydrolase fold	Peptidase S15, SC clan	Serine Peptidase	The triad was determinated in alignment with S348 D468 H498 of MER0000443 (S15 family). The domain β-sandwich domain (Galactose-binding domain-like) is also present in the C-terminal.
C4B63_17g176	serine carboxypeptidase S28			PF05577:Peptidase_S28	S28	N/A	432 aa (631 aa)	S179 (GGSYA motif) D411 R438 (partially conserved)	α/β hydrolase fold	Peptidase S28, SC clan	Serine Peptidase	The complete sequence is taken from BCY84_18266 and TcCLB.506425.10. The triad was determinated in alignment with S179 D430 H455 of MER0000446 (family S28).
C4B63_57g112	serine carboxypeptidase S28			PF05577:Peptidase_S28	S28	N/A	483 aa	S193 (GGSYA motif) D424 H451	α/β hydrolase fold	Peptidase S28, SC clan	Serine Peptidase	The triad was determinated in alignment with S179 D430 H455 of MER0000446 (family S28).
C4B63_2g814	Alpha/beta hydrolase family			PF12146:Hydrolase_4	S09	N/A	407 aa	S271 (GHSIG motif) D347 H385	α/β hydrolase fold	Peptidase S33, SC clan	Serine Peptidase	Partial alignment with different sequences from the families S9 and S33.
C4B63_84g83	serine peptidase			PF12146:Hydrolase_4; PF00561:Abhydrolase_1	S09,S33	N/A	280 aa	S138 (GRSMG motif) D207 H245	α/β hydrolase fold	Peptidase S33, SC clan	Serine Peptidase	The triad was determinated in alignment with S107 D260 H287 of MER0000431 (family S33).
C4B63_2g162	Alpha/beta hydrolase domain-containing protein(fragment)			PF12146:Hydrolase_4; PF00561:Abhydrolase_1; PF12697:Abhydrolase_6	S09,S33	N/A	361 aa	S209 (GTSLG motif) D301 H333	α/β hydrolase fold	Peptidase S33, SC clan	Serine Peptidase	The triad was determinated in alignment with S107 D260 H287 of MER0000431 (family S33). This sequence is annotated as Bem46-like serine peptidase in other T. cruzi genomes.
C4B63_27g229	cyclin 1			PF03575:Peptidase_S51	N/A	N/A	352 aa	S144 (GGSAG motif) H228 E233	trpG-type fold	Peptidase S51, PC clan	Serine Peptidase	The triad was determinated in alignment with S132 H174 E201 of MER0005768 (family S51).
C4B63_34g300	conserved hypothetical protein			N/A	N/A	IPR022764:Peptidase S54, rhomboid domain	278 aa	S185 (GASAG motif) H244	rhomboid fold	Peptidase S54, ST clan	Serine Peptidase	The triad was determinated in alignment with the dyad S - H (family S54). The domain PF01694:Rhomboid is detected with a Evalue above the cut-off (E-value 0.000078).
C4B63_38g78	rhomboid-like protein			PF01694:Rhomboid	N/A	N/A	326 aa	not Conserved	rhomboid fold	Peptidase S54, ST clan	Serine Peptidase	The dyad S-H of family S54 was not found.
C4B63_19g195	Nuclear pore complex protein 158			PF04096:Nucleoporin2	S59	N/A	1487 aa	not Conserved	GAIN fold	Peptidase S59, SP clan	Serine Peptidase	The motif HFS of family S59 was not found in the predicted PF04096 domain.
C4B63_55g66	Fatty-acid amide hydrolase 2			PF01425:Amidase	N/A	N/A	599 aa	K145 S220 (GGSSGG motif) S244 (GGSIR motif)	amidase signature fold	Fatty-acid amide hydrolase (FAAH)	Amidase	The triad was determinated in alignment with K-S-S of amidase signature (AS) family
C4B63_18g341	Lipase 5			PF01734:Patatin	N/A	N/A	694 aa	S370 (GSSAG motif) D523	patatin fold	Patatin-like Lipase	Esterase	The triad was determinated in alignment with S-D of Patatin-like phospholipase (PNPLA) domain
C4B63_7g246	Patatin-like phospholipase domain-containing protein 3			PF01734:Patatin	N/A	N/A	417 aa	S58 (GCSAG motif) D184	patatin fold	Patatin-like Lipase	Esterase	The triad was determinated in alignment with S-D of Patatin-like phospholipase (PNPLA) domain
C4B63_95g29	conserved hypothetical protein			PF01734:Patatin	N/A	IPR033562:Patatin-like phospholipase domain-containing protein	320 aa	not Conserved	patatin fold	Patatin-like Lipase	Esterase	No dyad S-D compared with Patatin-like phospholipase (PNPLA) domain. The motif GAGTG was identified in the alignments.
C4B63_7g337	patatin-like phospholipase		C4B63_7g334 **	PF01734:Patatin	N/A	N/A	525 aa	not Conserved	patatin fold	Patatin-like Lipase	Esterase	No dyad S-D compared with Patatin-like phospholipase (PNPLA) domain
C4B63_184g21	esterase	C4B63_9g231 C4B63_9g216		PF13472:Lipase_GDSL_2; PF00657:Lipase_GDSL	N/A	N/A	252 aa	S15 (GDSLT motif) G46 N83 H206	SGNH hydrolase fold	GDSL Lipase	Esterase	The triad was determinated in alignment with the S-G-N-H of the SGNH hydrolase folding.
C4B63_13g128	GPI inositol deacylase precursor			PF00657:Lipase_GDSL	N/A	N/A	562 aa	S251 (GDSAT motif) G334 N367 H519	SGNH hydrolase fold	GDSL Lipase	Esterase	The triad was determinated in alignment with S-G-N-H of the SGNH hydrolase folding.
C4B63_25g256	conserved hypothetical protein			N/A	N/A	IPR029058:Alpha/Beta hydrolase fold	568 aa (792 aa)	S685 (GHSLGG motif) D736 H762	α/β hydrolase fold	Lipase class 3	Esterase	This sequence is a fragment, the missing sequence is in C4B63_25g255. The complete sequence was taken from BCY84_16783 and TcCLB.507047.90. The domain PF01764.32:Lipase_3 is identified with a E-value of 0.0036. The triad was determinated in alignment with triad S-D-H of the alpha/beta-Hydrolase folding.
C4B63_22g182	lipase-like protein	C4B63_335g4		PF01764:Lipase_3	N/A	N/A	521 aa	S375 (GHSMGG motif) D450 H492	α/β hydrolase fold	Lipase class 3	Esterase	The triad was determinated in alignment with triad S-D-H of the alpha/beta-Hydrolase folding.
C4B63_104g97	lipase	C4B63_104g94 C4B63_104g95 C4B63_104g96 C4B63_341g17 C4B63_341g18 C4B63_341g19 C4B63_341g20 C4B63_341g21 C4B63_251g4*** C4B63_251g5*** C4B63_258g17*** C4B63_258g18*** C4B63_258g21*** C4B63_341g11*** C4B63_341g12*** C4B63_251g10***	C4B63_104g98 C4B63_341g22 C4B63_258g25 C4B63_104g86 C4B63_104g87 C4B63_104g88 C4B63_104g93 C4B63_251g11	PF01764:Lipase_3	N/A	N/A	348 aa	S157 (GHSLGG motif) D221 H284	α/β hydrolase fold	Lipase class 3	Esterase	The triad was determinated in alignment with triad S-D-H of the alpha/beta-Hydrolase folding.
C4B63_10g143	lipase(fragment)			PF01764:Lipase_3	N/A	N/A	800 aa (1243 aa)	S1078 (GHSLGG motif) D1139 H1188	α/β hydrolase fold	Lipase class 3	Esterase	This sequence is a fragment, the missing sequence is in C4B63_10g142. The complete sequence was taken from TcCLB.509999.50. The triad was determinated in alignment with triad S-D-H of the alpha/beta-Hydrolase folding.
C4B63_171g8	Triglyceride lipase	C4B63_4g563		PF01764:Lipase_3	N/A	N/A	579 aa	S380 (GHSLGG motif) D441 H563	α/β hydrolase fold	Lipase class 3	Esterase	The triad was determinated in alignment with triad S-D-H of the alpha/beta-Hydrolase folding.
C4B63_10g145	lipase			PF01764:Lipase_3	N/A	N/A	1144 aa (1276 aa)	S1118 (GHSLGG motif) D1179 H1227	α/β hydrolase fold	Lipase class 3	Esterase	The complete sequence was taken from BCY84_15098 and TcCLB.509999.60. The triad was determinated in alignment with triad S-D-H of the alpha/beta-Hydrolase folding.
C4B63_20g182	Lipase (class 3)			PF01764:Lipase_3	N/A	N/A	517 aa	S350 (GHSLGA motif) D410 H489	α/β hydrolase fold	Lipase class 3	Esterase	The triad was determinated in alignment with triad S-D-H of the alpha/beta-Hydrolase folding.
C4B63_4g367	lipase domain protein			PF01764:Lipase_3	N/A	N/A	709 aa (686 aa)	S451 (GHSLGA motif) D507 H642	α/β hydrolase fold	Lipase class 3	Esterase	The complete sequence was taken from TCDM_09444. The triad was determinated in alignment with triad S-D-H of the alpha/beta-Hydrolase folding.
C4B63_2g44	conserved hypothetical protein			PF01764:Lipase_3	N/A	N/A	523 aa	not Conserved	α/β hydrolase fold	Lipase class 3	Esterase	No triad S-D-H compared to the alpha/beta-Hydrolase folding. The motif GHGVG was identified in the alignment.
C4B63_20g60	conserved hypothetical protein			N/A	N/A	IPR002921:Fungal lipase-like domain; IPR029058:Alpha/Beta hydrolase fold	877 aa	S773 (GHSLGG motif) D824 H850	α/β hydrolase fold	Lipase class 3	Esterase	The triad was determinated in alignment with triad S-D-H of the alpha/beta-Hydrolase folding. The PF01764:Lipase_3 domain was identified with E-value 0.00081. The GHSLGG motif is a clasical motif in esterases.
C4B63_10g276	conserved hypothetical protein	C4B63_23g138		N/A	N/A	IPR029058:Alpha/Beta hydrolase fold	445 aa	S150 (GHSLGA motif) E171 H283 (partially conserved)	α/β hydrolase fold	Lipase class 3	Esterase	The PF01764:Lipase_3 domain was identified with a E-value of 0.11. The GHSLGA motif is a clasical motif in esterases. The triad was determinated in alignment with triad S-D-H of the alpha/beta-Hydrolase folding, but the identified residues lack the functional orientation in the predicted AlphaFold structure.
C4B63_5g420	phospholipid:diacylglycerol acyltransferase	C4B63_1g77		PF02450:LCAT; PF02450:LCAT	N/A	N/A	647 aa	S348 (SHSYG motif) D543 H592	α/β hydrolase fold	Phospholipid:diacylglycerol acyltransferase (PDAT)	Esterase	The triad was determinated in alignment with triad S-D-H of the alpha/beta-Hydrolase folding.
C4B63_2g791	phospholipase A1			PF03403:PAF-AH_p_II	N/A	N/A	404 aa (438 aa)	S277 (GHSFGG motif) D308 H387	α/β hydrolase fold	Phospholipase A	Esterase	The complete sequence was taken from TCDM_00198. The triad was determinated in alignment with triad S-D-H of the alpha/beta-Hydrolase folding.
C4B63_2g790	phospholipase A2-like protein			PF03403:PAF-AH_p_II	N/A	N/A	397 aa	not Conserved	α/β hydrolase fold	Phospholipase A	Esterase	No triad S-D-H compared to the alpha/beta-Hydrolase folding. The motif GHGFGA was identified in the alignment.
C4B63_2g218	PGAP1-like protein/Alpha/beta hydrolase family			N/A	N/A	IPR029058:Alpha/Beta hydrolase fold	337 aa (1257 aa)	S300 (TESVGG motif) D406 H458 (partially conserved)	α/β hydrolase fold	GPI inositol-deacylase PGAP1	Esterase	This sequence is a fragment, the missing sequences are in C4B63_2g219 and C4B63_2g217. The complete sequences was taken from BCY84_14391 and TcCLB.506147.170. In the complete sequence, the PF07819:PGAP1 domain was identified with a E-value of 0.0046. The triad was determinated in alignment with triad S-D-H of the alpha/beta-Hydrolase folding, but the identified residues lack the functional orient…
C4B63_23g274	GPI inositol deacylase 2			PF07819:PGAP1; PF12697:Abhydrolase_6	N/A	N/A	804 aa	S260 (GHSMGG motif) D339 H376	α/β hydrolase fold	GPI inositol-deacylase PGAP1	Esterase	The triad was determinated in alignment with triad S-D-H of the alpha/beta-Hydrolase folding.
C4B63_8g548	Lipid droplet-associated hydrolase			PF10230:LIDHydrolase; PF12697:Abhydrolase_6	N/A	N/A	315 aa	S134 (GHSIG motif) D265 H296	α/β hydrolase fold	LID Hydrolase	Esterase	The triad was determinated in alignment with triad S-D-H of the alpha/beta-Hydrolase folding.
C4B63_32g268	lysophospholipase			PF02230:Abhydrolase_2	S09	N/A	281 aa	S172 (GFSQG motif) D224 H256	α/β hydrolase fold	Phospholipase/Carboxylesterase	Esterase	The triad was determinated in alignment with triad S-D-H of the alpha/beta-Hydrolase folding.
C4B63_14g203	Feruloyl esterase B			N/A	N/A	IPR010126:Esterase, PHB depolymerase; IPR029058:Alpha/Beta hydrolase fold	390 aa	S203 (GFSNG motif) D267 H365	α/β hydrolase fold	Phospholipase/Carboxylesterase	Esterase	The PF02230:Abhydrolase_2 domain was identified with E value 0.00013. The triad was determinated in alignment with triad S-D-H of the alpha/beta-Hydrolase folding.
C4B63_83g76	Isoprenylcysteine alpha-carbonyl methylesterase			PF20434:BD-FAE; PF07859:Abhydrolase_3; PF12697:Abhydrolase_6	S09	N/A	600 aa	S337 (GQSAG motif) D460 H514	α/β hydrolase fold	Bifunctional carbohydrate esterase (CE)	Esterase	The triad was determinated in alignment with triad S-D-H of the alpha/beta-Hydrolase folding.
C4B63_44g168	monoglyceride lipase	C4B63_44g161 C4B63_44g155		PF12146:Hydrolase_4; PF00561:Abhydrolase_1; PF12697:Abhydrolase_6	S33	N/A	312 aa	S139 (GHSMG motif) D256 H286	α/β hydrolase fold	Unclassified	Esterase	The triad was determinated in alignment with S-D-H of family S33. The GHSMG motif is a clasical motif in esterases. BlastP analysis matched with lipases/esterases proteins.
C4B63_232g4	Alpha/beta hydrolase family	C4B63_25g261		PF12697:Abhydrolase_6	S33	N/A	414 aa	S211 (GFSLG motif) D350 H381	α/β hydrolase fold	Unclassified	Esterase	The triad was determinated in alignment with S-D-H of family S33. BlastP analysis matched with lipases/esterases proteins.
C4B63_46g85	Abhydrolase domain-containing protein IMO32			PF12697:Abhydrolase_6; PF00561:Abhydrolase_1; PF12146:Hydrolase_4	S33	N/A	388 aa	S105 (GHSMG motif) D205 H358	α/β hydrolase fold	Unclassified	Esterase	The triad was determinated in alignment with S-D-H of family S33. The GHSMG motif is a clasical motif in esterases. BlastP analysis matched with lipases/esterases proteins.
C4B63_17g73	Probable protein phosphatase methylesterase 1		C4B63_297g19*	PF12697:Abhydrolase_6; PF00561:Abhydrolase_1; PF12146:Hydrolase_4	S33	N/A	331 aa	S142 (GHSLG motif) D169 H295	α/β hydrolase fold	Unclassified	Esterase	The triad was determinated in alignment with S-D-H of family S33. The GHSLG motif is a clasical motif in esterases. BlastP analysis matched with lipases/esterases proteins.
C4B63_6g260	conserved hypothetical protein			PF05057:DUF676	N/A	N/A	338 aa	S98 (SYSMGG motif) D199 H304	α/β hydrolase fold	Unclassified	Esterase	The triad was determinated in alignment with triad S-D-H of the alpha/beta-Hydrolase folding. BlastP analysis matched with lipases/esterases proteins.
C4B63_35g372	conserved hypothetical protein			N/A	N/A	IPR029058:Alpha/Beta hydrolase fold	1274 aa	S211 (AYSFG motif) E336 H370 (partially conserved)	α/β hydrolase fold	Unclassified	Esterase	The triad was determinated in alignment with triad S-D-H of the alpha/beta-Hydrolase folding. BlastP analysis matched with lipases/esterases proteins.
TCDM_11513/ contig PRFA01000236 (Nucleotide positions 19653-20774) ##	monoglyceride lipase	contig PRFA01000241 (Nucleotide positions 7003-8124); contig PRFA01000225 (Nucleotide positions 2908-1787); contig PRFA01000219 (Nucleotide positions 30860-29739); contig PRFA01000110 (Nucleotide positions 42588-43709)	contig PRFA01000219 (Nucleotide positions 2695-1566)	PF00561:Abhydrolase_1; PF12697:Abhydrolase_6; PF12146:Hydrolase_4			373 aa	S166 (GHSFGG motif) D191 H344	α/β hydrolase fold	Unclassified	Esterase	The triad was determinated in alignment with triad S-D-H of the alpha/beta-Hydrolase folding.
C4B63_20g152	Uncharacterized GTP-binding protein C428.15			PF03959:FSH1	N/A	N/A	889 aa	S95 (GFSQG motif) D170 H198	α/β hydrolase fold		Unclassified	The triad was determinated in alignment with triad S-D-H of the alpha/beta-Hydrolase folding.
C4B63_7g399	conserved hypothetical protein			PF12697:Abhydrolase_6	N/A	N/A	318 aa	not Conserved	α/β hydrolase fold		Unclassified	No triad S-D-H compared to the alpha/beta-Hydrolase folding.
C4B63_14g209	conserved hypothetical protein			PF00561:Abhydrolase_1; PF12697:Abhydrolase_6	N/A	N/A	483 aa	not Conserved	α/β hydrolase fold		Unclassified	No triad S-D-H compared to the alpha/beta-Hydrolase folding.
C4B63_48g32	conserved hypothetical protein	C4B63_192g18		N/A	N/A	IPR029058:Alpha/Beta hydrolase fold	354 aa	S208 (GCSRG motif) D292 H327	α/β hydrolase fold		Unclassified	The triad was determinated in alignment with triad S-D-H of the alpha/beta-Hydrolase folding.
C4B63_20g186	conserved hypothetical protein			N/A	N/A	IPR000073:Alpha/beta hydrolase fold-1; IPR029058:Alpha/Beta hydrolase fold	272 aa (587 aa)	not Conserved	α/β hydrolase fold		Unclassified	This sequence is a fragment, the missing sequence is in C4B63_20g187. The complete sequence was taken from TCDM_02700. No triad S-D-H compared to the alpha/beta-Hydrolase folding.
C4B63_24g264	conserved hypothetical protein	C4B63_147g69		N/A	N/A	IPR029058:Alpha/Beta hydrolase fold	407 aa	not Conserved	α/β hydrolase fold		Unclassified	No triad S-D-H compared to the alpha/beta-Hydrolase folding. The motif GKGNG was identified in the alignment.
C4B63_25g137	Alpha/beta hydrolase family	C4B63_61g69		N/A	N/A	IPR029058:Alpha/Beta hydrolase fold	377 aa	not Conserved	α/β hydrolase fold		Unclassified	No triad S-D-H compared to the alpha/beta-Hydrolase folding.
C4B63_60g130	Uncharacterized protein YfhR			PF12697Abhydrolase_6; PF00561:Abhydrolase_1; PF12146:Hydrolase_4; PF20434:BD-FAE	S09,S33	N/A	473 aa	S321 (GTSVG motif) D420 H449	α/β hydrolase fold		Unclassified	The triad was determinated in alignment with triad S107 D260 H287 of MER0000431 (family S33).
C4B63_42g215	conserved hypothetical protein			N/A	S09 (S09)	IPR029058:Alpha/Beta hydrolase fold	245 aa (403 aa)	S158 (GRSMG motif) D250 H278	α/β hydrolase fold		Unclassified	This sequence is a fragment, the entire sequence (TCDM_06305) has the domain PF00561: alpha/beta hydrolase fold with the lower E-value (8.1 x 10-10); then PF12146:Serine aminopeptidase S33 with a E-value 1 x 10-9, and matched with S09 peptidases from MEROP database and has a GRSMG. The sequence do not show a beta-propeller domain of peptidase S9. The triad was determinated in alignment with triad…
C4B63_12g197	Alpha/beta hydrolase family			PF00561:Abhydrolase_1; PF12146:Hydrolase_4	S33	N/A	466 aa (427 aa)	S225 (GLSLG motif) D360 H392	α/β hydrolase fold		Unclassified	The complete sequence was taken from BCY84_13025 and TCDM_00679. The triad was determinated in alignment with triad S107 D260 H287 of MER0000431 (family S33).
C4B63_25g206	hydrolase, alpha/beta fold family			PF00561:Abhydrolase_1; PF12146:Hydrolase_4; PF12697:Abhydrolase_6	S33	N/A	312 aa	S130 (GSSMG motif) D258 H287	α/β hydrolase fold		Unclassified	C4B63_25g205, C4B63_25g206 and C4B63_25g207 are in tandem. The triad was determinated in alignment with triad S107 D260 H287 of MER0000431 (family S33).
C4B63_25g207	hydrolase-like protein			PF00561:Abhydrolase_1; PF12146:Hydrolase_4; PF12697:Abhydrolase_6	S33	N/A	429 aa	S131 (GISMG motif) D259 H287	α/β hydrolase fold		Unclassified	C4B63_25g205, C4B63_25g206 and C4B63_25g207 are in tandem. Alignment with triad S107 D260 H287 of MER0000431 (family S33).
C4B63_25g205	hydrolase-like protein			PF00561:Abhydrolase_1; PF12697:Abhydrolase_6	S33	N/A	406 aa	not Conserved	α/β hydrolase fold		Unclassified	C4B63_25g205, C4B63_25g206 and C4B63_25g207 are in tandem. No triad S-D-H compared to the alpha/beta-Hydrolase folding. The motif GMCMG was identified in the alignment.
C4B63_14g216	conserved hypothetical protein			PF08538:DUF1749	N/A	N/A	324 aa	not Conserved	α/β hydrolase fold		Unclassified	No triad S-D-H compared to the alpha/beta-Hydrolase folding.
C4B63_44g234	CRAL/TRIO domain containing protein			N/A	N/A	IPR029058:Alpha/Beta hydrolase fold	1108 aa	not Conserved	α/β hydrolase fold		Unclassified	No triad S-D-H compared to the alpha/beta-Hydrolase folding.
Supplementary Data 1. Identification, curation, and classification of predicted serine hydrolases in Trypanosoma cruzi. Predicted protein sequences from the T. cruzi Dm28c 2018 genome assembly (GCA_003177105.1; released May 30, 2018) were downloaded from TriTrypDB. Predicted serine peptidases (44 accession numbers) were identified by BLASTP against the MEROPS Scan Sequences database (file merops_…
