## Supplementary Data 4 for "Functional Mapping of the *Trypanosoma cruzi* Serinome by Fluorophosphonate Activity-Based Protein Profiling"

### Sheet: Sheet1
Supplementary Data 4: Details of the information shown in Fig. 3. The table contains the Pfam of each enriched protein, the accession numbers of the Leishmania and T. brucei homologues, and localization according to TrypTagDB.

### Sheet: Table S5_Pfam and Localization
Activity Classification (a)	Family or Classification (a)	Gene ID (b)	Nº of copies (c)	fold (d)	Pfam (d)	Pfam short name (d)	Protein sequence length (e)	homologue in Leishmania (f)	homologue in T. brucei (g)	Localisation (h)
Serine Peptidase	Peptidase S9, SC clan	C4B63_63g37	1	β-propeller fold and α/β hydrolase fold	PF02897 and PF00326	Peptidase_S9_N and Peptidase_S9	462 aa (697 aa)	LmxM.36.6750 Ф	Tb927.10.8020	cytoplasm (50%), flagellar cytoplasm (50%)
Serine Peptidase	Peptidase S9, SC clan	C4B63_6g564	1	β-propeller fold and α/β hydrolase fold	PF02897 and PF00326	Peptidase_S9_N and Peptidase_S9	903 aa	LmxM.06.0340	Tb927.7.4940 Tb11.v5.0175	endocytic, mitochondrion (50%) **
Serine Peptidase	Peptidase S9, SC clan	C4B63_122g16	1	β-propeller fold and α/β hydrolase fold	PF02897 and PF00326	Peptidase_S9_N and Peptidase_S9	715 aa	LmxM.09.0770 Ф	Tb927.11.12850	cytoplasm, flagellar cytoplasm
Serine Peptidase	Peptidase S9, SC clan	C4B63_101g15	1	β-propeller fold and α/β hydrolase fold	PF00930 and PF00326	DPPIV_N and Peptidase_S9	839 aa	LmxM.36.2420 Ф	Tb927.10.6970 Tb927.10.6940	cytoplasm (points), flagellar cytoplasm
Serine Peptidase	Peptidase S10, SC clan	C4B63_168g38	12	α/β hydrolase fold	PF00450	Peptidase_S10	466 aa	LmxM.18.0450 Ф	Tb927.10.1030 Tb927.10.1040 Tb927.10.1050 Tb11.v5.0638	cytoplasm (weak, reticulated) **
Serine Peptidase	Peptidase S28, SC clan	C4B63_57g112	1	α/β hydrolase fold	PF05577	Peptidase_S28	483 aa			ND
Serine Peptidase	Peptidase S33, SC clan	C4B63_2g814	1	α/β hydrolase fold	PF12146	Hydrolase_4	407 aa	LmxM.34.2800 Ф	Tb927.9.12980	endocytic, cytoplasm
Serine Peptidase	Peptidase S33, SC clan	C4B63_84g83	1	α/β hydrolase fold	PF12146	Hydrolase_4	280 aa	LmxM.32.0400		ND
Serine Peptidase	Peptidase S33, SC clan	C4B63_2g162	1	α/β hydrolase fold	PF12146	Hydrolase_4	361 aa	LmxM.34.4020	Tb927.9.10970	endocytic, endoplasmic reticulum
Serine Peptidase	Peptidase S54, ST clan	C4B63_34g300	1	rhomboid fold	PF01694 (E-value 0.000078)	Rhomboid	278 aa	LmxM.02.0430	Tb927.2.2500	endocytic, cytoplasm (points) **
Amidase	Fatty-acid amide hydrolase (FAAH)	C4B63_55g66	1	amidase signature fold	PF01425	Amidase	599 aa	LmxM.16.1360 Ф	Tb927.8.5080	nuclear envelope (50%)
Esterase	Patatin-like Lipase	C4B63_7g246	1	patatin fold	PF01734	Patatin	417 aa	LmxM.33.2910	Tb927.4.1780	lipid droplet
Esterase	Patatin-like Lipase	C4B63_95g29*	1	patatin fold	PF01734	Patatin	320 aa	LmxM.13.1150	Tb927.11.3940	mitochondrion
Esterase	GDSL Lipase	C4B63_184g21	3	SGNH hydrolase fold	PF13472	Lipase_GDSL_2	252 aa		Tb927.2.4930	cytoplasm
Esterase	Lipase class 3	C4B63_25g256	1	α/β hydrolase fold	PF01764.32 ( E-value 0.0036)	Lipase_3	568 aa (792 aa)
Esterase	Lipase class 3	C4B63_104g97	17	α/β hydrolase fold	PF01764	Lipase_3	348 aa	LmxM.30.2460	Tb927.8.7440	endocytic, cytoplasm (weak, reticulated, points), flagellar cytoplasm (weak) **
Esterase	Lipase class 3	C4B63_10g143	1	α/β hydrolase fold	PF01764	Lipase_3	800 aa (1243 aa)	LmxM.08_29.1260	Tb927.3.3860	cytoplasm (points), endocytic **
Esterase	Lipase class 3	C4B63_171g8	2	FYVE-type domain and α/β hydrolase fold	PF01363 and PF01764	FYVE and Lipase_3	579 aa	LmxM.13.0210	Tb927.10.15970	endoplasmic reticulum
Esterase	Lipase class 3	C4B63_20g182	1	α/β hydrolase fold	PF01764	Lipase_3	517 aa	LmxM.31.3360		ND
Esterase	Lipase class 3	C4B63_4g367	1	α/β hydrolase fold	PF01764	Lipase_3	709 aa (686 aa)	LmxM.18.0160	Tb927.10.13680	mitochondrion (75%), glycosome (25%)
Esterase	Lipase class 3	C4B63_10g276	2	α/β hydrolase fold	PF01764 (E-value 0.11)	Lipase_3	445 aa	LmxM.08_29.1860	Tb927.3.4420	glycosomes
Esterase	Phospholipid:diacylglycerol acyltransferase (PDAT)	C4B63_5g420	2	α/β hydrolase fold	PF02450.22	LCAT	647 aa	LmxM.09.1040	Tb927.11.13220	cytoplasm (reticulated)
Esterase	Phospholipase A	C4B63_2g791	1	α/β hydrolase fold	PF03403	PAF-AH_p_II	404 aa (438 aa)	LmxM.34.3020 Ф	Tb927.9.12700	endoplasmic reticulum, nuclear pore
Esterase	GPI inositol-deacylase PGAP1	C4B63_2g218	1	α/β hydrolase fold	PF07819 ( E-value 0.0046)	PGAP1	337 aa (1257 aa)	LmxM.34.4350	Tb927.9.10450	cytoplasm, flagellar cytoplasm, nuclear lumen **
Esterase	Phospholipase/Carboxylesterase	C4B63_32g268	1	α/β hydrolase fold	PF02230	Abhydrolase_2	281 aa	LmxM.24.1840 Ф	Tb927.8.6390	Cytosol, Glycosomes
Esterase	Phospholipase/Carboxylesterase	C4B63_14g203	1	α/β hydrolase fold	PF02230 (E-value 0.00013)	Abhydrolase_2	390 aa	LmxM.36.4640	Tb927.10.10000	cytoplasm (weak), endocytic **
Esterase	Unclassified	C4B63_44g168	3	α/β hydrolase fold	PF12146	Hydrolase_4	312 aa	LmxM.30.1140 Ф	Tb927.4.4360 Tb927.8.8020	endocytic, plasma membrane
Esterase	Unclassified	C4B63_232g4	2	α/β hydrolase fold	PF12697	Abhydrolase_6	414 aa	LmxM.29.0010	Tb927.5.2750	endoplasmic reticulum, nuclear envelope
Esterase	Unclassified	C4B63_46g85	1	α/β hydrolase fold	PF12697	Abhydrolase_6	388 aa	LmxM.13.1140	Tb927.11.3690	mitochondrion, kinetoplast
Esterase	Unclassified	C4B63_17g73	1	α/β hydrolase fold	PF12697	Abhydrolase_6	331 aa	LmxM.31.0910 Ф	Tb927.11.14160	cytoplasm, flagellar cytoplasm, nuclear lumen
Esterase	Unclassified	TCDM_11513 #	5	α/β hydrolase fold	PF00561	Abhydrolase_1	373 aa	LmxM.23.0140	Tb927.8.2110	endocytic, cytoplasm **
Unclassified		C4B63_48g32	2	α/β hydrolase fold			354 aa	LmxM.32.1050	Tb927.10.11670	cytoplasm **
Unclassified		C4B63_20g186*	1	α/β hydrolase fold	PF00561 (E-value 0.000055)	Abhydrolase_1	272 aa (587 aa)	LmxM.31.3400		ND
Unclassified		C4B63_60g130	1	ankyrin repeat and α/β hydrolase fold	PF12796 and PF12697	Ank_2 and Abhydrolase_6	473 aa	LmxM.16.0260	Tb927.8.5760	endoplasmic reticulum, nuclear envelope
Unclassified		C4B63_12g197	1	α/β hydrolase fold	PF00561	Abhydrolase_1	466 aa (427 aa)	LmxM.11.0850 Ф		ND
Unclassified		C4B63_25g206	1	α/β hydrolase fold	PF00561	Abhydrolase_1	312 aa	LmxM.17.1050 Ф	Tb927.5.2380	mitochondrion
Unclassified		C4B63_25g207	1	α/β hydrolase fold	PF00561	Abhydrolase_1	429 aa	LmxM.17.1060		ND
	(a) Activity Classification and Family was assigned according to Table S1
	(b) Gene accession numbers and protein lenght belong to T. cruzi Dm28c 2018 (Assembly GCA_003177105.1, May 30, 2018)
	(c) Copy numbers were taken from Dm28c 2018 genome, except for TCDM_11513 taken from Dm28c 2017 genome.
	(d) Data obtained from https://www.ebi.ac.uk/interpro/ (https://doi.org/10.1093/nar/gkae1082) and Pfam protein families database (https://doi.org/10.1093/nar/gkae997 ). The Pfam had E-value lower than 1 x 10-5 except for the ones indicated in the table.
	(e) Protein sequence length was taken from Table S1. Protein length was calculated from the primary sequence and validated by comparison with other T. cruzi strains. Corrected lengths, if any, are provided in parentheses.
	(f) Gene accession numbers belonging to Leishmania mexicana strain MHOM/GT/2001/U1103 (assembly GCA_000234665.4) genome from TriTrypDB.
	(g) Gene accession numbers belonging to Trypanosoma brucei brucei TREU927 (assembly GCA_000002445.1) genome from TriTrypDB.
	(h) Localization was obtained from experimental data in TrypTag database (https://doi.org/10.1038/s41564-022-01295-6). For Proteins localized to organelles, only C-terminal tagging is considered . Except for C4B63_32g268, this protein was detected in cytosol and glycosomes in T. brucei (https://www.nature.com/articles/s41598-022-08546-w).
	ND: not determined
	* Enzymes without the catalytic triad.
	** This localisation may be background fluorescence
	Ф These genes were identified in the previous work (DOI:10.1002/cbic.202500160)
	# proteins identified in T cruzi Dm28c 2014 genome (Asssembly GCA_000496795.1, Nov 13, 2013)
