## Supplementary Data 5 for "Functional Mapping of the *Trypanosoma cruzi* Serinome by Fluorophosphonate Activity-Based Protein Profiling"

### Sheet: Sheet1
Supplementary Data 5: Results of the GO analyses.

### Sheet: enrichment.Function
#term ID	term description	observed gene count	background gene count	strength	signal	false discovery rate	matching proteins in your network (IDs)	matching proteins in your network (labels)
GO:0016787	Hydrolase activity	26	1505	0.98	1.73	1e-18	353153.Q4CQ95,353153.Q4CSM0,353153.Q4CW30,353153.Q4CWV3,353153.Q4CX66,353153.Q4D132,353153.Q4D6L1,353153.Q4D8I0,353153.Q4DAP7,353153.Q4DBN1,353153.Q4DHV2,353153.Q4DI14,353153.Q4DJX0,353153.Q4DKK9,353153.Q4DLU0,353153.Q4DM00,353153.Q4DPT2,353153.Q4DT57,353153.Q4DTP7,353153.Q4DVP2,353153.Q4DW34,353153.Q4DY49,353153.Q4E132,353153.Q4E3M8,353153.Q4E4T5,353153.Q4E5D1	Q4CQ95_TRYCC,Q4CSM0_TRYCC,Q4CW30_TRYCC,Q4CWV3_TRYCC,Q4CX66_TRYCC,Q4D132_TRYCC,Q4D6L1_TRYCC,Q4D8I0_TRYCC,Q4DAP7_TRYCC,Q4DBN1_TRYCC,Q4DHV2_TRYCC,Q4DI14_TRYCC,Q4DJX0_TRYCC,Q4DKK9_TRYCC,Q4DLU0_TRYCC,Q4DM00_TRYCC,Q4DPT2_TRYCC,Q4DT57_TRYCC,Q4DTP7_TRYCC,Q4DVP2_TRYCC,Q4DW34_TRYCC,Q4DY49_TRYCC,Q4E132_TRYCC,Q4E3M8_TRYCC,Q4E4T5_TRYCC,Q4E5D1_TRYCC
GO:0016298	Lipase activity	9	49	2	4.05	4.88e-13	353153.Q4CSM0,353153.Q4CWV3,353153.Q4DAP7,353153.Q4DI14,353153.Q4DJX0,353153.Q4DKK9,353153.Q4DPT2,353153.Q4E3M8,353153.Q4E5D1	Q4CSM0_TRYCC,Q4CWV3_TRYCC,Q4DAP7_TRYCC,Q4DI14_TRYCC,Q4DJX0_TRYCC,Q4DKK9_TRYCC,Q4DPT2_TRYCC,Q4E3M8_TRYCC,Q4E5D1_TRYCC
GO:0016788	Hydrolase activity, acting on ester bonds	14	451	1.23	2.1	1.26e-11	353153.Q4CSM0,353153.Q4CWV3,353153.Q4DAP7,353153.Q4DHV2,353153.Q4DI14,353153.Q4DJX0,353153.Q4DKK9,353153.Q4DLU0,353153.Q4DPT2,353153.Q4DVP2,353153.Q4DY49,353153.Q4E3M8,353153.Q4E4T5,353153.Q4E5D1	Q4CSM0_TRYCC,Q4CWV3_TRYCC,Q4DAP7_TRYCC,Q4DHV2_TRYCC,Q4DI14_TRYCC,Q4DJX0_TRYCC,Q4DKK9_TRYCC,Q4DLU0_TRYCC,Q4DPT2_TRYCC,Q4DVP2_TRYCC,Q4DY49_TRYCC,Q4E3M8_TRYCC,Q4E4T5_TRYCC,Q4E5D1_TRYCC
GO:0003824	Catalytic activity	28	4018	0.58	0.75	4.67e-11	353153.Q4CQ95,353153.Q4CSM0,353153.Q4CW30,353153.Q4CWV3,353153.Q4CX66,353153.Q4D132,353153.Q4D6L1,353153.Q4D8I0,353153.Q4DAP7,353153.Q4DBN1,353153.Q4DHV2,353153.Q4DI14,353153.Q4DJX0,353153.Q4DKK9,353153.Q4DLU0,353153.Q4DM00,353153.Q4DPT2,353153.Q4DRX5,353153.Q4DT57,353153.Q4DTP7,353153.Q4DVP2,353153.Q4DW34,353153.Q4DY49,353153.Q4E132,353153.Q4E3M8,353153.Q4E4T5,353153.Q4E540,353153.Q4E5D1	Q4CQ95_TRYCC,Q4CSM0_TRYCC,Q4CW30_TRYCC,Q4CWV3_TRYCC,Q4CX66_TRYCC,Q4D132_TRYCC,Q4D6L1_TRYCC,Q4D8I0_TRYCC,Q4DAP7_TRYCC,Q4DBN1_TRYCC,Q4DHV2_TRYCC,Q4DI14_TRYCC,Q4DJX0_TRYCC,Q4DKK9_TRYCC,Q4DLU0_TRYCC,Q4DM00_TRYCC,Q4DPT2_TRYCC,Q4DRX5_TRYCC,Q4DT57_TRYCC,Q4DTP7_TRYCC,Q4DVP2_TRYCC,Q4DW34_TRYCC,Q4DY49_TRYCC,Q4E132_TRYCC,Q4E3M8_TRYCC,Q4E4T5_TRYCC,Q4E540_TRYCC,Q4E5D1_TRYCC
GO:0052689	Carboxylic ester hydrolase activity	8	61	1.86	3.2	1.08e-10	353153.Q4DAP7,353153.Q4DI14,353153.Q4DJX0,353153.Q4DKK9,353153.Q4DPT2,353153.Q4DVP2,353153.Q4DY49,353153.Q4E3M8	Q4DAP7_TRYCC,Q4DI14_TRYCC,Q4DJX0_TRYCC,Q4DKK9_TRYCC,Q4DPT2_TRYCC,Q4DVP2_TRYCC,Q4DY49_TRYCC,Q4E3M8_TRYCC
GO:0008236	Serine-type peptidase activity	6	55	1.78	2.19	2.74e-07	353153.Q4CW30,353153.Q4CX66,353153.Q4D6L1,353153.Q4DTP7,353153.Q4DW34,353153.Q4E132	Q4CW30_TRYCC,Q4CX66_TRYCC,Q4D6L1_TRYCC,Q4DTP7_TRYCC,Q4DW34_TRYCC,Q4E132_TRYCC
GO:0008474	Palmitoyl-(protein) hydrolase activity	2	3	2.56	0.9	0.0049	353153.Q4DHV2,353153.Q4E4T5	Q4DHV2_TRYCC,Q4E4T5_TRYCC
GO:0008239	Dipeptidyl-peptidase activity	2	4	2.44	0.86	0.0061	353153.Q4CX66,353153.Q4DW34	Q4CX66_TRYCC,Q4DW34_TRYCC
GO:0004252	Serine-type endopeptidase activity	3	43	1.58	0.76	0.0078	353153.Q4CW30,353153.Q4D6L1,353153.Q4E132	Q4CW30_TRYCC,Q4D6L1_TRYCC,Q4E132_TRYCC
GO:0008126	Acetylesterase activity	2	5	2.34	0.82	0.0078	353153.Q4DPT2,353153.Q4E3M8	Q4DPT2_TRYCC,Q4E3M8_TRYCC
GO:0047372	Acylglycerol lipase activity	2	5	2.34	0.82	0.0078	353153.Q4DPT2,353153.Q4E3M8	Q4DPT2_TRYCC,Q4E3M8_TRYCC
GO:0008238	Exopeptidase activity	3	47	1.55	0.74	0.0088	353153.Q4CX66,353153.Q4DTP7,353153.Q4DW34	Q4CX66_TRYCC,Q4DTP7_TRYCC,Q4DW34_TRYCC
GO:0004806	Triglyceride lipase activity	2	9	2.09	0.72	0.0135	353153.Q4DI14,353153.Q4DJX0	Q4DI14_TRYCC,Q4DJX0_TRYCC
GO:0140096	Catalytic activity, acting on a protein	9	1261	0.59	0.38	0.0247	353153.Q4CW30,353153.Q4CX66,353153.Q4D6L1,353153.Q4DHV2,353153.Q4DTP7,353153.Q4DW34,353153.Q4DY49,353153.Q4E132,353153.Q4E4T5	Q4CW30_TRYCC,Q4CX66_TRYCC,Q4D6L1_TRYCC,Q4DHV2_TRYCC,Q4DTP7_TRYCC,Q4DW34_TRYCC,Q4DY49_TRYCC,Q4E132_TRYCC,Q4E4T5_TRYCC

### Sheet: enrichment.Process
#term ID	term description	observed gene count	background gene count	strength	signal	false discovery rate	matching proteins in your network (IDs)	matching proteins in your network (labels)
GO:0006629	Lipid metabolic process	13	421	1.23	1.91	7.78e-10	353153.Q4CWV3,353153.Q4D132,353153.Q4D3Y4,353153.Q4DAP7,353153.Q4DI14,353153.Q4DJX0,353153.Q4DKK9,353153.Q4DLU0,353153.Q4DPT2,353153.Q4DVP2,353153.Q4E3M8,353153.Q4E540,353153.Q4E5D1	Q4CWV3_TRYCC,Q4D132_TRYCC,Q4D3Y4_TRYCC,Q4DAP7_TRYCC,Q4DI14_TRYCC,Q4DJX0_TRYCC,Q4DKK9_TRYCC,Q4DLU0_TRYCC,Q4DPT2_TRYCC,Q4DVP2_TRYCC,Q4E3M8_TRYCC,Q4E540_TRYCC,Q4E5D1_TRYCC
GO:0008152	Metabolic process	28	4893	0.5	0.6	2.32e-08	353153.Q4CSM0,353153.Q4CW30,353153.Q4CWV3,353153.Q4CX66,353153.Q4D132,353153.Q4D3Y4,353153.Q4D6L1,353153.Q4DAP7,353153.Q4DBN1,353153.Q4DHV2,353153.Q4DI14,353153.Q4DJX0,353153.Q4DKK9,353153.Q4DLU0,353153.Q4DM00,353153.Q4DPT2,353153.Q4DRX5,353153.Q4DT57,353153.Q4DTP7,353153.Q4DVP2,353153.Q4DW34,353153.Q4DY49,353153.Q4DY82,353153.Q4E132,353153.Q4E3M8,353153.Q4E4T5,353153.Q4E540,353153.Q4E5D1	Q4CSM0_TRYCC,Q4CW30_TRYCC,Q4CWV3_TRYCC,Q4CX66_TRYCC,Q4D132_TRYCC,Q4D3Y4_TRYCC,Q4D6L1_TRYCC,Q4DAP7_TRYCC,Q4DBN1_TRYCC,Q4DHV2_TRYCC,Q4DI14_TRYCC,Q4DJX0_TRYCC,Q4DKK9_TRYCC,Q4DLU0_TRYCC,Q4DM00_TRYCC,Q4DPT2_TRYCC,Q4DRX5_TRYCC,Q4DT57_TRYCC,Q4DTP7_TRYCC,Q4DVP2_TRYCC,Q4DW34_TRYCC,Q4DY49_TRYCC,Q4DY82_TRYCC,Q4E132_TRYCC,Q4E3M8_TRYCC,Q4E4T5_TRYCC,Q4E540_TRYCC,Q4E5D1_TRYCC
GO:0071704	Organic substance metabolic process	27	4410	0.53	0.64	2.32e-08	353153.Q4CSM0,353153.Q4CW30,353153.Q4CWV3,353153.Q4CX66,353153.Q4D132,353153.Q4D3Y4,353153.Q4D6L1,353153.Q4DAP7,353153.Q4DBN1,353153.Q4DHV2,353153.Q4DI14,353153.Q4DJX0,353153.Q4DKK9,353153.Q4DLU0,353153.Q4DM00,353153.Q4DPT2,353153.Q4DT57,353153.Q4DTP7,353153.Q4DVP2,353153.Q4DW34,353153.Q4DY49,353153.Q4DY82,353153.Q4E132,353153.Q4E3M8,353153.Q4E4T5,353153.Q4E540,353153.Q4E5D1	Q4CSM0_TRYCC,Q4CW30_TRYCC,Q4CWV3_TRYCC,Q4CX66_TRYCC,Q4D132_TRYCC,Q4D3Y4_TRYCC,Q4D6L1_TRYCC,Q4DAP7_TRYCC,Q4DBN1_TRYCC,Q4DHV2_TRYCC,Q4DI14_TRYCC,Q4DJX0_TRYCC,Q4DKK9_TRYCC,Q4DLU0_TRYCC,Q4DM00_TRYCC,Q4DPT2_TRYCC,Q4DT57_TRYCC,Q4DTP7_TRYCC,Q4DVP2_TRYCC,Q4DW34_TRYCC,Q4DY49_TRYCC,Q4DY82_TRYCC,Q4E132_TRYCC,Q4E3M8_TRYCC,Q4E4T5_TRYCC,Q4E540_TRYCC,Q4E5D1_TRYCC
GO:0098734	Macromolecule depalmitoylation	5	12	2.36	2.71	5.77e-08	353153.Q4DBN1,353153.Q4DHV2,353153.Q4DM00,353153.Q4DY82,353153.Q4E4T5	Q4DBN1_TRYCC,Q4DHV2_TRYCC,Q4DM00_TRYCC,Q4DY82_TRYCC,Q4E4T5_TRYCC
GO:0016042	Lipid catabolic process	6	68	1.69	1.91	1.58e-06	353153.Q4CWV3,353153.Q4D132,353153.Q4DI14,353153.Q4DJX0,353153.Q4DVP2,353153.Q4E5D1	Q4CWV3_TRYCC,Q4D132_TRYCC,Q4DI14_TRYCC,Q4DJX0_TRYCC,Q4DVP2_TRYCC,Q4E5D1_TRYCC
GO:0044238	Primary metabolic process	24	4159	0.5	0.57	1.58e-06	353153.Q4CW30,353153.Q4CWV3,353153.Q4CX66,353153.Q4D132,353153.Q4D3Y4,353153.Q4D6L1,353153.Q4DAP7,353153.Q4DBN1,353153.Q4DI14,353153.Q4DJX0,353153.Q4DKK9,353153.Q4DLU0,353153.Q4DM00,353153.Q4DPT2,353153.Q4DT57,353153.Q4DTP7,353153.Q4DVP2,353153.Q4DW34,353153.Q4DY49,353153.Q4DY82,353153.Q4E132,353153.Q4E3M8,353153.Q4E540,353153.Q4E5D1	Q4CW30_TRYCC,Q4CWV3_TRYCC,Q4CX66_TRYCC,Q4D132_TRYCC,Q4D3Y4_TRYCC,Q4D6L1_TRYCC,Q4DAP7_TRYCC,Q4DBN1_TRYCC,Q4DI14_TRYCC,Q4DJX0_TRYCC,Q4DKK9_TRYCC,Q4DLU0_TRYCC,Q4DM00_TRYCC,Q4DPT2_TRYCC,Q4DT57_TRYCC,Q4DTP7_TRYCC,Q4DVP2_TRYCC,Q4DW34_TRYCC,Q4DY49_TRYCC,Q4DY82_TRYCC,Q4E132_TRYCC,Q4E3M8_TRYCC,Q4E540_TRYCC,Q4E5D1_TRYCC
GO:1901575	Organic substance catabolic process	9	638	0.89	0.76	0.00053	353153.Q4CWV3,353153.Q4D132,353153.Q4DBN1,353153.Q4DI14,353153.Q4DJX0,353153.Q4DM00,353153.Q4DVP2,353153.Q4DY82,353153.Q4E5D1	Q4CWV3_TRYCC,Q4D132_TRYCC,Q4DBN1_TRYCC,Q4DI14_TRYCC,Q4DJX0_TRYCC,Q4DM00_TRYCC,Q4DVP2_TRYCC,Q4DY82_TRYCC,Q4E5D1_TRYCC
GO:0019433	Triglyceride catabolic process	2	3	2.56	0.81	0.0083	353153.Q4DI14,353153.Q4DJX0	Q4DI14_TRYCC,Q4DJX0_TRYCC
GO:0055088	Lipid homeostasis	2	9	2.09	0.58	0.0322	353153.Q4DI14,353153.Q4DJX0	Q4DI14_TRYCC,Q4DJX0_TRYCC
GO:0006508	Proteolysis	6	507	0.81	0.39	0.047	353153.Q4CW30,353153.Q4CX66,353153.Q4D6L1,353153.Q4DTP7,353153.Q4DW34,353153.Q4E132	Q4CW30_TRYCC,Q4CX66_TRYCC,Q4D6L1_TRYCC,Q4DTP7_TRYCC,Q4DW34_TRYCC,Q4E132_TRYCC
